# A frameshift mutation in the methyltransferase *rlmN* is associated with increased linezolid resistance in *Mycobacterium tuberculosis*

**DOI:** 10.1101/2025.11.20.689544

**Authors:** Bryn Marie Reimer, Anna G. Green

## Abstract

Linezolid is a key component of treatment regimens for multidrug-resistant and extensively drug-resistant tuberculosis, which is caused by the pathogen *Mycobacterium tuberculosis* (MTB). Resistance to linezolid in MTB has traditionally been attributed to mutations in the 23S rRNA (*rrl*) and ribosomal protein L3 (*rplC*), but only a fraction of clinically observed linezolid resistance is explained by mutations in these two genes. We report that an analysis of strains with paired whole-genome sequencing and linezolid minimum inhibitory concentration (MIC) phenotyping from the Bacterial and Viral Bioinformatics Resource Center (BV-BRC) reveals that a relatively common frameshift mutation in MTB methyltransferase *rlmN* (5.3% of assessed isolates) is significantly associated with increased linezolid MIC. In additional to statistical associations, we provide evolutionary evidence of homology to an established linezolid resistance mechanism in *Staphylococcus aureus*, and structural evidence that the frameshift mutation likely ablates *rlmN* methyltransferase functionality.
