## Supplemental tables for genome annotation analysis for "A frameshift mutation in the methyltransferase *rlmN* is associated with increased linezolid resistance in *Mycobacterium tuberculosis*"

### Sheet: H37Rv_new_updated_loci
locus	included?	notes
Rv0208c	yes
Rv0881	yes
Rv1_000402	yes	This is Rv0380c
Rv1_000598	no	tRNA
Rv1_001923	no	claim is this is a pseudogene homologous to rsmD, but we are pretty sure we have rmsD already based on experimental evidence: https://pubmed.ncbi.nlm.nih.gov/21474448/; not in other annotations
Rv1_002100	yes	This is Rv1988 == erm(37)
Rv1_003058	yes	This is Rv2879c/2880c == rlmN
Rv1003	yes
Rv1301	no	tRNA modification, not methylation
Rv1406	no	tRNA formyltransferase, not methylation
Rv1407	yes
Rv1644	yes
Rv1694	yes
Rv1817	no	accidentally included by grep due to proximity to Rv1_001923
Rv1897c	no	tRNA hydrolase, not methyltransferase
Rv2118c	yes
Rv2165c	yes
Rv2372c	yes
Rv2689c	yes
Rv2906c	yes
Rv2907c	no	RNA processing but not methylation
Rv2966c	yes
Rv3366	yes
Rv3579c	yes
Rv3580c	no	tRNA ligase, not methylation
Rv3919c	yes

### Sheet: H37Rv_Mycobrowser
locus	included?	notes
Locus=Rv0380c;Name=Rv0380c;Function=Possibly causes methylation of RNA.;Product=Possible RNA methyltransferase (RNA methylase);Comments=Rv0380c, (MTV036.15c), len: 183 aa. Possible RNA methyltransferase, equivalent to CAC32002.1|AL583925 possible RNA methyltransferase from Mycobacterium leprae (182 aa). Also some similarity with others methyltransferases e.g. P19396|TRMH_ECOLI|78514|JV0043 tRNA (…	yes
Locus=Rv0881;Name=Rv0881;Function=Causes methylation;Product=Possible rRNA methyltransferase (rRNA methylase);Comments=Rv0881, (MTCY31.09), len: 288 aa. Possible rRNA methyltransferase, highly similar to others and hypothetical proteins e.g. CAB76071.1|AL157953 putative rRNA methylase from Streptomyces coelicolor (272 aa); NP_421117.1|NC_002696 spoU rRNA methylase family protein from Caulobacter …	yes
Locus=Rv1010;Name=ksgA;Function=Specifically dimethylates two adjacent adenosines in the loop of a conserved hairpin near the 3'-end of 16S rRNA in the 30S particle. Its inactivation LEADS to kasugamycin resistance;Product=Probable dimethyladenosine transferase KsgA (S-adenosylmethionine-6-N', N'-adenosyl(rRNA) dimethyltransferase) (16S rRNA dimethylase) (high level kasugamycin resistance protein…	yes
Locus=Rv1644;Name=tsnR;Function=rRNA modification;Product=Possible 23S rRNA methyltransferase TsnR;Comments=Rv1644, (MTCY06H11.08), len: 260 aa. Possible tsnR, 23S rRNA methyltransferase, similar to several e.g. TSNR_STRLU|P52393 from Streptomyces laurentii (270 aa), FASTA scores: opt: 276, E(): 3.6e-11, (27.6% identity in 261 aa overlap). Also similar to M. tuberculosis hypothetical proteins Rv0…	yes
Locus=Rv1988;Name=erm(37);Function=Thought to cause methylation of 23S rRNA;Product=Probable 23S rRNA methyltransferase Erm(37);Comments=Rv1988, (MTCY39.31c), len: 179 aa. Probable erm(37), 23S rRNA methyltransferase, similar to ERME_SACER|P07287 rrna adenine n-6-methyltransferase (370 aa), FASTA scores: opt: 259, E(): 2e-11, (35.1% identity in 171 aa overlap); contains PS00092 N-6 Adenine-specif…	yes
Locus=Rv2118c;Name=Rv2118c;Function=Involved in transfer of methyl group (from S-adenosyl-L-methionine to the substrate).;Product=RNA methyltransferase;Comments=Rv2118c, (MTCY261.14c), len: 280 aa. S-adenosyl-l-methionine-dependent RNA methyltransferase (see citation below), similar to many. The larger catalytic C-terminal domain binds the cofactor S-adenosyl-l-methionine (AdoMet) and is involved…	yes
Locus=Rv2124c;Name=metH;Function=Involved in biosynthesis of methionine (at the terminal step) [catalytic activity: 5-methyltetrahydrofolate + L-homocysteine = tetrahydrofolate + L-methionine].;Product=5-methyltetrahydrofolate--homocystein methyltransferase MetH (methionine synthase, vitamin-B12 dependent isozyme) (ms);Comments=Rv2124c, (MTCY261.20c), len: 1192 aa. MetH, methionine synthase, simi…	no	methyltransferase but not of RNA
Locus=Rv2689c;Name=Rv2689c;Function=Function unknown;Product=Conserved alanine and valine and glycine rich protein;Comments=Rv2689c, (MTCY05A6.10c), len: 405 aa (other less probable starts possible). Conserved ala-, val-, gly-rich protein, similar to O54099|SC10A5.06 hypothetical 49.5 KDA protein from Streptomyces coelicolor (458 aa), FASTA scores: opt: 455, E(): 2.7e-20, (38.35% identity in 417 …	yes
Locus=Rv2906c;Name=trmD;Function=Specifically methylates guanosime-37 in various TRNAS [catalytic activity S-adenosyl-L-methionine + tRNA = S-adenosyl-L-homocysteine + tRNA containing N1-methylguanine].;Product=Probable tRNA (guanine-N1)-methyltransferase TrmD (M1G-methyltransferase) (tRNA [GM37] methyltransferase);Comments=Rv2906c, (MTCY274.37c), len: 230 aa. Probable trmD, tRNA m1G methyltransf…	yes
Locus=Rv3024c;Name=trmU;Function=Involved in translation mechanisms [catalytic activity: S-adenosyl-L-methionine + tRNA = S-adenosyl-L-homocysteine + tRNA containing 5-methylaminomethyl-2-thiouridylate].;Product=Probable tRNA (5-methylaminomethyl-2-thiouridylate)-methyltransferase TrmU;Comments=Rv3024c, (MT3108, MTV012.39c), len: 367 aa. Probable trmU, tRNA (5-methylaminomethyl-2-thiouridylate)-m…	no	tRNA modifier, but through sulfuration not methylation; https://pmc.ncbi.nlm.nih.gov/articles/PMC10531406/
Locus=Rv3322c;Name=Rv3322c;Function=Could cause methylation.;Product=Possible methyltransferase;Comments=Rv3322c, (MTV016.22c), len: 204 aa. Conserved hypothetical protein, showing weak similarity to proteins including several methyltransferases e.g. Q9X9V1|ORF8 putative methyltransferase from Streptomyces coelicolor (208 aa), FASTA scores: opt: 193, E(): 1e-05, (36.35% identity in 132 aa overlap…	no	Neither 3322c nor its close homolog Rv3120 show evidence of RNA binding in UniProt
Locus=Rv3342;Name=Rv3342;Function=Causes methylation;Product=Possible methyltransferase (methylase);Comments=Rv3342, (MTV016.42), len: 243 aa. Possible methyltransferase, similar to various proteins e.g. Q9I5X8|PA0558 hypothetical protein from Pseudomonas aeruginosa (255 aa), FASTA scores: opt: 496, E(): 4.4e-24, (39.85% identity in 236 aa overlap); Q9XBC9|CZA382.22c putative rRNA methylase from …	no	methyltransferase but not of RNA
Locus=Rv3366;Name=spoU;Function=Causes methylation;Product=Probable tRNA/rRNA methylase SpoU (tRNA/rRNA methyltransferase);Comments=Rv3366, (MTV004.23), len: 154 aa. Probable spoU, tRNA/rRNA methylase, equivalent to Q9CCU7|ML0419 putative tRNA/rRNA methyltransferase from Mycobacterium leprae (158 aa), FASTA scores: opt: 861, E(): 1.2e-50, (83.75% identity in 154 aa overlap); and O07698|MLCL383.24…	yes
Locus=Rv3579c;Name=Rv3579c;Function=Causes methylation;Product=Possible tRNA/rRNA methyltransferase;Comments=Rv3579c, (MTCY06G11.26c), len: 322 aa. Possible tRNA/rRNA methyltransferase, equivalent, but longer 31 aa, to Q9CCW4|ML0324 putative methyltransferase from Mycobacterium leprae (278 aa), FASTA scores: opt: 1517, E(): 3.4e-79, (83.75% identity in 277 aa overlap). Also highly similar to Q9L0…	yes

### Sheet: Notes
For H37Rv_new_updated_loci:
	Generated with code: grep -C 20 "methyltransferase" H37Rv_new_updated.gbff | grep -A 3 -B 10 "RNA " | grep "locus_tag" > methyltransferase_RNA_H37Rv_new_updated.txt
	Then deduplicated and manually annotated
For H37Rv_Mycobrowser:
	Generated with code: grep -C 1 "methyltransferase" Mycobacterium_tuberculosis_H37Rv_gff_v5.gff | grep -C 1 "RNA " > methyltransferase_RNA_H37R v_mycobrowser.txt
	Then deduplicated and manually annotated
